# Sphingosine 1-phosphate-regulated transcriptomes in heterogenous arterial and lymphatic endothelium of the aorta

**DOI:** 10.1101/802892

**Authors:** Eric Engelbrecht, Michel V. Levesque, Liqun He, Michael Vanlandewijck, Anja Nitzsche, Andrew Kuo, Sasha A. Singh, Masanori Aikawa, Kristina Holton, Richard L Proia, Mari Kono, William T. Pu, Eric Camerer, Christer Betsholtz, Timothy Hla

**Affiliations:** Vascular Biology Program, Boston Children’s Hospital, Deapartment of Surgery, Harvard Medical School, Boston, MA, USA; Department of Immunology, Genetics and Pathology, Rudbeck Laboratory, Uppsala University, Uppsala, Sweden; Karolinska Institutet/AstraZeneca Integrated Cardio Metabolic Centre (KI/AZ ICMC), Karolinska Institutet, Blickagången 6, SE-141 57 Huddinge, Sweden.; Université de Paris, INSERM U970, Paris Cardiovascular Research Center, Paris, France; Center for Interdisciplinary Cardiovascular Sciences, Department of Medicine, Brigham and Women’s Hospital, Harvard Medical School, Boston, MA; Harvard Medical School Research Computing, Boston, MA, USA; Genetics of Development and Disease Branch, National Institute of Diabetes and Digestive and Kidney Diseases, National Institutes of Health, Bethesda, MD, USA; Department of Cardiology, Boston Children’s Hospital, Harvard Medical School, Boston, MA, USA; Harvard Stem Cell Institute, Harvard University, Cambridge, MA, USA

## Abstract

Despite the medical importance of G protein-coupled receptors (GPCRs), *in vivo* cellular heterogeneity of GPCR signaling and downstream transcriptional responses are not understood. We report the comprehensive characterization of transcriptomes (bulk and single-cell) and chromatin domains regulated by sphingosine 1-phosphate receptor-1 (S1PR1) in adult mouse aortic endothelial cells. First, S1PR1 regulates NFkB and nuclear glucocorticoid receptor pathways to suppress inflammation-related mRNAs. Second, spatially distinct S1PR1 signaling in the aorta is associated with heterogenous endothelial cell (EC) subtypes. For example, a transcriptomically distinct arterial EC population at vascular branch points (aEC1) exhibits ligand-independent S1PR1/ß-arrestin coupling. In contrast, circulatory S1P-dependent S1PR1/ß-arrestin coupling was observed in non-branch point aEC2 cells that exhibit an inflammatory signature. Moreover, an adventitial lymphatic EC (LEC) population shows suppression of lymphangiogenic and inflammation-related transcripts in a S1P/S1PR1-dependent manner. These insights add resolution to existing concepts of GPCR signaling and S1P biology.
