## Supplementary File 6 for "Sphingosine 1-phosphate-regulated transcriptomes in heterogenous arterial and lymphatic endothelium of the aorta"

### Sheet: S1pr1ECKO-up.per.cluster
List of genes from S1pr1-ECKO upregulated bulk RNA-seq data (258 genes) that are enriched in one cluster or a combination of clusters. See Fig. 7
LEC/vEC/aEC1	LEC/vEC	LEC/aEC1	LEC only	vEC/aEC1	vEC only	aEC1 only	aEC2-aEC6	S1pr1-ECKO
enriched	enriched	enriched	enriched	enriched	enriched	enriched	enriched	UP	Total genes
5	12	3	58	0	4	8	7	161	258
4930578C19Rik	Ednrb	Ifi27l2a	Adamtsl1		Enpp2	Cx3cl1	Cd74	2010002M12Rik
Apold1	Htr2b	Rasgrp3	Ank3		Neurl3	Il2rg	H2-Aa	2810408A11Rik
Itga6	Il33	Ucp2	Apba2		Plac8	Lrmp	H2-Ab1	4933404O12Rik
Kdr	Lbp		Arhgap27		Tcf15	Nr4a1	H2-DMa	4933409K07Rik
Nfkbia	Marcksl1		Bok			Pgf	H2-Eb1	Acp5
	Nr2f2		Ccl21a			Rasd1	H2-Q7	Adam19
	Nrp2		Cyfip2			Rgs2	Vcam1	Adamts4
	Prox1		Dtx1			St8sia6		Adora2a
	Ptn		Duoxa2					AI607873
	Stc1		Emid1					AI848285
	Trp53i11		Fam65c					Ak4
	Wnt9b		Flrt2					Alg13
			Fscn1					Amac1
			Gjc2					Ankle1
			Glis3					Anxa8
			Gmfg					Aplnr
			Gng2					Apol10a
			Hic1					Arrdc4
			Hspa12a					AW551984
			Igfbp5					B2m
			Il7					Bcl3
			Irf8					Bst1
			Kbtbd11					C1qtnf3
			Kcnk5					C3
			Klrb1f					C4a
			Lyve1					C4b
			Meox1					Ccbp2
			Mmrn1					Ccl2
			Myo1b					Ccl21b
			Nid2					Ccl21c
			Nts					Ccl5
			Pard6g					Ccl7
			Pcsk6					Ccrn4l
			Pdpn					Cd2
			Prkcq					Cd274
			Pvrl2					Cdca7
			Radil					Ces2c
			Ralgps2					Ces2d-ps
			Reln					Cfb
			Rgs16					Ch25h
			Scn3a					Clca5
			Sema3a					Cntrob
			Sept1					Cxcl10
			Serping1					Cxcl2
			Sgsm1					Cxcl9
			Sh3gl3					Cyp1a1
			Sh3tc1					D030025P21Rik
			Slc16a12					Dach1
			Slc38a4					Darc
			Slc39a4					Dna2
			Slc45a3					Eda2r
			Ston2					Egln3
			Tec					Egr4
			Tnfaip8l1					Ephb1
			Tspan18					Esr1
			Ttyh1					F2rl3
			Vav3					Fam102a
			Wnt2					Fam167a
								Fam167b
								Fam190a
								Flrt3
								Fmod
								Fst
								Gas7
								Gbp10
								Gbp11
								Gbp4
								Gbp5
								Gbp6
								Gbp9
								Gdf10
								Glt25d2
								Gm10591
								Gm12250
								Gm13304
								Gm1987
								Gpr160
								Gpr97
								H2-Q6
								H2-Q8
								H2-Q9
								Hdc
								Hecw2
								Hhip
								Hlf
								Hmga1
								Hmga1-rs1
								Hmga2-ps1
								Ifi202b
								Ifi44
								Igfbp6
								Il18bp
								Il4i1
								Irf5
								Irgm2
								Isg15
								Itih5
								Kit
								Ldlr
								Lmln
								Lrrc33
								Ltbp2
								Mastl
								Mest
								Mir5107
								Ms4a4d
								Mx2
								Ncapg
								Nfkbid
								Nfkbie
								Nlrc3
								Nlrc5
								Nod2
								Nos2
								Nppc
								Nptx1
								Nuak2
								Nup62-il4i1
								Otogl
								Pcdh12
								Pcdhb15
								Pcdhb18
								Pde7b
								Pfkfb4
								Pla2g4c
								Plekha4
								Plxnc1
								Prg2
								Prnd
								Psd
								Ptchd1
								Ptgs2
								Ptx3
								Pyroxd2
								Ralgps1
								Rnasel
								Rsad2
								Samd5
								Scn5a
								Sele
								Serpina3g
								Sfrp2
								Sh3tc2
								Slc16a9
								Slc2a6
								Sox4
								Spn
								Spp1
								Srgap3
								Stil
								Tap1
								Tfpi2
								Tmem108
								Tnfaip3
								Tnfaip8l3
								Tubb3
								Ubd
								Upp1
								Urb2
								Zbp1
								Zfp456
